# Stable and robust Xi and Y transcriptomes drive cell-type-specific autosomal and Xa responses *in vivo* and *in vitro* in four human cell types

**DOI:** 10.1101/2024.03.18.585578

**Authors:** Laura V. Blanton, Adrianna K. San Roman, Geryl Wood, Ashley Buscetta, Nicole Banks, Helen Skaletsky, Alexander K. Godfrey, Thao T. Pham, Jennifer F. Hughes, Laura G. Brown, Paul Kruszka, Angela E. Lin, Daniel L. Kastner, Maximilian Muenke, David C. Page

## Abstract

Recent *in vitro* studies of human sex chromosome aneuploidy showed that the Xi (“inactive” X) and Y chromosomes broadly modulate autosomal and Xa (“active” X) gene expression in two cell types. We tested these findings *in vivo* in two additional cell types. Using linear modeling in CD4+ T cells and monocytes from individuals with one to three X chromosomes and zero to two Y chromosomes, we identified 82 sex-chromosomal and 344 autosomal genes whose expression changed significantly with Xi and/or Y dosage *in vivo*. Changes in sex-chromosomal expression were remarkably constant *in vivo* and *in vitro* across all four cell types examined. In contrast, autosomal responses to Xi and/or Y dosage were largely cell-type-specific, with up to 2.6-fold more variation than sex-chromosomal responses. Targets of the X- and Y-encoded transcription factors ZFX and ZFY accounted for a significant fraction of these autosomal responses both *in vivo* and *in vitro*. We conclude that the human Xi and Y transcriptomes are surprisingly robust and stable across the four cell types examined, yet they modulate autosomal and Xa genes – and cell function – in a cell-type-specific fashion. These emerging principles offer a foundation for exploring the wide-ranging regulatory roles of the sex chromosomes across the human body.
