## Supplementary material for "Stable and robust Xi and Y transcriptomes drive cell-type-specific autosomal and Xa responses *in vivo* and *in vitro* in four human cell types": Table S1

### Sheet: Sheet1
Table S1. Description of euploid and aneuploid donors.
Donor ID	Age	X count	Y count	Sex chromosome count	Karyotype	Sex	CD4+ T cell	Monocyte
C006P	25	1	1	2	46XY	M	no	yes
C007G	26	1	1	2	46XY	M	yes	yes
C013G	30	2	0	2	46XX	F	yes	yes
C014G	25	1	1	2	46XY	M	yes	yes
C10	38	2	0	2	46XX	F	yes	yes
C11	26	2	0	2	46XX	F	yes	yes
C12	26	1	1	2	46XY	M	yes	yes
C13	40	1	1	2	46XY	M	yes	yes
C14	48	2	0	2	46XX	F	yes	yes
C15	34	2	0	2	46XX	F	yes	yes
C16	48	1	1	2	46XY	M	yes	yes
C17	49	1	1	2	46XY	M	yes	no
C18	24	2	0	2	46XX	F	yes	yes
C19	20	2	0	2	46XX	F	yes	yes
C20	52	1	1	2	46XY	M	no	yes
C21	36	1	0	1	45X	F	yes	yes
C22	46	2	0	2	46XX	F	yes	no
C23	47	2	0	2	46XX	F	yes	yes
C24	55	1	1	2	46XY	M	yes	yes
C25	50	2	0	2	46XX	F	yes	yes
C26	55	2	0	2	46XX	F	yes	yes
C3	70	2	0	2	46XX	F	yes	no
C4	46	2	0	2	46XX	F	yes	yes
C5	54	2	0	2	46XX	F	yes	yes
C6	56	2	0	2	46XX	F	yes	yes
C7	57	2	0	0	46XX	F	yes	no
C8	30	1	1	2	46XY	M	yes	yes
C9	29	1	1	2	46XY	M	yes	yes
P1	45	1	0	1	45X	F	yes	yes
P10	29	2	1	3	47XXY	M	yes	yes
P11	28	2	1	3	47XXY	M	yes	yes
P12	26	2	1	3	47XXY	M	yes	yes
P13	30	1	2	3	47XYY	M	yes	yes
P14	57	1	2	3	47XYY	M	yes	yes
P15	28	2	1	3	47XXY	M	yes	yes
P16	29	3	0	3	47XXX	F	yes	yes
P17	32	1	0	1	45X	F	yes	yes
P18	43	2	1	3	47XXY	M	yes	yes
P19	33	2	1	3	47XXY	M	yes	yes
P20	53	2	1	3	47XXY	M	yes	yes
P21	51	2	1	3	47XXY	M	yes	yes
P22	42	2	1	3	47XXY	M	yes	yes
P23	21	1	2	3	47XYY	M	yes	yes
P24	23	3	0	3	47XXX	F	yes	yes
P25	32	2	1	3	47XXY	M	yes	yes
P26	18	1	2	3	47XYY	M	yes	yes
P27	41	2	1	3	47XXY	M	yes	yes
P28	29	2	1	3	47XXY	M	yes	yes
P29	38	2	1	3	47XXY	M	yes	yes
P30	64	1	0	1	45X	F	yes	yes
P31	48	1	0	1	45X	F	yes	yes
P32	22	2	1	3	47XXY	M	yes	yes
P33	39	2	1	3	47XXY	M	yes	yes
P34	38	2	1	3	47XXY	M	yes	yes
P35	21	2	1	3	47XXY	M	yes	yes
P36	22	2	1	3	47XXY	M	yes	no
P37	20	3	0	3	47XXX	F	yes	yes
P38	52	2	1	3	47XXY	M	yes	yes
P39	28	2	1	3	47XXY	M	yes	no
P4	39	1	0	1	45X	F	yes	yes
P40	19	2	1	3	47XXY	M	yes	yes
P41	18	1	2	3	47XYY	M	yes	yes
P42	56	2	1	3	47XXY	M	yes	yes
P44	23	2	1	3	47XXY	M	yes	yes
P45	33	2	1	3	47XXY	M	yes	yes
P46	35	1	1	2	46XY	M	yes	yes
P47	48	1	0	1	45X	F	yes	yes
P48	26	2	1	3	47XXY	M	yes	yes
P49	51	3	0	3	47XXX	F	yes	no
P5	34	1	0	1	45X	F	yes	yes
P52	25	1	2	3	47XYY	M	yes	yes
P53	59	1	0	1	45X	F	yes	yes
P6	40	1	0	1	45X	F	yes	yes
P7	53	1	0	1	45X	F	yes	yes
P8	32	2	1	3	47XXY	M	yes	yes
P9	40	2	1	3	47XXY	M	yes	yes
WHT7347	31	1	0	1	45X	F	no	yes
WHT7559	17	2	1	3	47XXY	M	yes	yes
WHT7645	17	1	0	1	45X	F	yes	yes
