## Supplementary material for "Stable and robust Xi and Y transcriptomes drive cell-type-specific autosomal and Xa responses *in vivo* and *in vitro* in four human cell types": Table S8

### Sheet: Sheet1
Table S8. Samples from in vitro CD4+ T cell activation.
Donor ID	Age	X count	Y count	Sex chromosome count	Karyotype	Sex	Treatment
C16	48	1	1	2	46XY	M	stim
C16	48	1	1	2	46XY	M	unstim
C17	49	1	1	2	46XY	M	stim
C20	52	1	1	2	46XY	M	unstim
C20	52	1	1	2	46XY	M	stim
C21	36	1	0	1	45X	F	unstim
C21	36	1	0	1	45X	F	stim
C9	29	1	1	2	46XY	M	stim
P46	35	1	1	2	46XY	M	unstim
P46	35	1	1	2	46XY	M	stim
P47	48	1	0	1	45X	F	unstim
P47	48	1	0	1	45X	F	stim
P5	34	1	0	1	45X	F	unstim
P5	34	1	0	1	45X	F	stim
P53	59	1	0	1	45X	F	unstim
P53	59	1	0	1	45X	F	stim
C15	34	2	2	2	46XX	F	stim
C15	34	2	2	2	46XX	F	unstim
C22	46	2	2	2	46XX	F	unstim
C22	46	2	2	2	46XX	F	stim
C23	47	2	2	2	46XX	F	stim
C25	50	2	2	2	46XX	F	unstim
C25	50	2	2	2	46XX	F	stim
C26	55	2	2	2	46XX	F	unstim
C26	55	2	2	2	46XX	F	stim
P12	26	2	1	3	47XXY	M	unstim
P12	26	2	1	3	47XXY	M	stim
P15	28	2	1	3	47XXY	M	unstim
P15	28	2	1	3	47XXY	M	stim
P20	53	2	1	3	47XXY	M	unstim
P20	53	2	1	3	47XXY	M	stim
P22	42	2	1	3	47XXY	M	unstim
P22	42	2	1	3	47XXY	M	stim
P38	52	2	1	3	47XXY	M	unstim
P38	52	2	1	3	47XXY	M	stim
P42	56	2	1	3	47XXY	M	unstim
P42	56	2	1	3	47XXY	M	stim
