## Supplementary material for "Stable and robust Xi and Y transcriptomes drive cell-type-specific autosomal and Xa responses *in vivo* and *in vitro* in four human cell types": Table S10

### Sheet: Sheet1
Table S10. Gene set enrichment results for in vitro unstimulated and stimulated CD4+ T cells.
	Unstimulated in vitro CD4+ T cells								Stimulated in vitro CD4+ T cells
pathway	pval	padj	log2err	ES	NES	size	leadingEdge	pathway	pval	padj	log2err	ES	NES	size	leadingEdge
HALLMARK_ADIPOGENESIS	0.987654	0.987654	0.0665892	0.156241	0.760762	158	RAB34 PLIN2 IDH3A DGAT1 CMPK1 GPX4 CDKN2C ELMOD3 REEP5 MCCC1 UQCRQ PPM1B PDCD4 NDUFS3 APOE ACADS DHRS7 ETFB ITSN1 COX8A SLC25A10 ECH1 IFNGR1 GBE1 SAMM50 ALDOA AK2 UCK1 ACO2 GPHN CMBL SOD1 TKT UQCR11 TOB1 DLAT ARL4A MRPL15 SLC27A1 DLD UBQLN1 CPT2 COQ5 RREB1 UBC MGST3 GRPEL1 NDUFA5 SDHC GPD2 MDH2 DDT ELOVL6 DBT JAGN1	HALLMARK_ADIPOGENESIS	0	0	0.518848	0.380557	1.70552	154	RAB34 ELOVL6 ABCB8 FAH LIPE AK2 TKT ADIPOR2 IMMT UBQLN1 PTCD3 YWHAG SLC5A6 MDH2 GRPEL1 ATP1B3 MTCH2 HADH ALDOA PLIN2 JAGN1 TOB1 CS DLAT PEX14 GBE1 ACO2 MCCC1 GPD2 COX8A ACLY STOM PREB SLC1A5 ACADM ECH1 NMT1 COQ3 ATL2 SLC19A1 SDHB LPCAT3 CPT2 ACOX1 AGPAT3 GADD45A GPHN PEMT DHRS7 CMPK1 IDH1 COQ9 PRDX3 COQ5 GPAT4 GPAM PIM3 GHITM DHCR7 RMDN3 ACAA2 ESYT1 SUCLG1 NDUFAB1 PPM1B APLP2 CMBL TALDO1 UQCR10 C…
HALLMARK_ALLOGRAFT_REJECTION	8.40476e-06	8.62401e-05	0.593325	-0.40772	-1.817	155	HLA-DMA LYN LY75 TAP2 LIF EIF4G3 HLA-DRA IRF7 CD74 CCR5 GCNT1 PRF1 CD28 INHBA IL1B CTSS PTPRC CXCL9 IRF8 RIPK2 UBE2N TAPBP IL12RB1 CD40LG HLA-DOA IL15 HLA-DQA1 SOCS5 STAT1 GBP2 CCL5 JAK2 SOCS1 TAP1 ELF4 ITK KLRD1 DYRK3 CD79A CCL22 TGFB1 SPI1 PSMB10 IL2RB IRF4 GZMB IGSF6	HALLMARK_ALLOGRAFT_REJECTION	0.68	0.73	0.0431037	0.202708	0.902616	146	CD2 ABCE1 HLA-A IRF4 PTPN6 EIF3D CSK HIF1A ICOSLG IL10 TRAF2 IRF8 NCK1 CD3E CD7 EIF5A GZMB HCLS1 CD28 IL4 CD3D CCND3 EIF3J NLRP3 NPM1 EIF4G3 EIF3A CD3G FASLG MTIF2 GALNT1 ITGB2 LCK CD8B UBE2N TAP2 AKT1 UBE2D1 ACVR2A APBB1 MAP3K7 IL2RA
HALLMARK_ANDROGEN_RESPONSE	0.0203156	0.0650099	0.352488	-0.360726	-1.45115	80	ITGAV DHCR24 CCND1 NKX3-1 HMGCS1 ELK4 HMGCR CENPN ELOVL5 SAT1 ACSL3 PMEPA1 HPGD ABHD2 TMEM50A INSIG1 TSC22D1	HALLMARK_ANDROGEN_RESPONSE	0	0	0.498493	0.439178	1.76556	77	XRCC6 ELL2 STK39 PA2G4 ACSL3 RRP12 SCD HMGCS1 XRCC5 ADRM1 FKBP5 SRF FADS1 UBE2I NCOA4 HMGCR SORD NGLY1 CCND3 PTK2B LMAN1 RAB4A INPP4B SEC24D PGM3 GSR AKT1 ARID5B ELOVL5 ACTN1 CAMKK2 HERC3 MAP7 VAPA MAF ZMIZ1 GPD1L
HALLMARK_APICAL_JUNCTION	0.124625	0.261639	0.152145	-0.29397	-1.24297	110	NEXN ADAM9 ACTB AMIGO2 VAV2 TSPAN4 ACTG1 INPPL1 TSC1 PTPRC TUBG1 FSCN1 MDK ZYX TRO VASP MSN RAC2 LDLRAP1 TAOK2 YWHAH AKT2 INSIG1 MAPK14 CD274 EPB41L2 MYH10 SYMPK NRTN ITGA3 IRS1 CRB3 PIK3CB PBX2 STX4	HALLMARK_APICAL_JUNCTION	0.41	0.5	0.0684715	0.24268	1.02766	104	MPZL2 GTF2F1 GNAI1 DHX16 CAP1 MAP4K2 PIK3CB HADH STX4 MAPK13 TUBG1 PECAM1 SYMPK TIAL1 AMIGO2 PBX2 RAC2 ARPC2 CTNNA1 HRAS PFN1 MPZL1 SKAP2 EPB41L2 PTK2 NF2 ADAM15 ACTN1 SPEG CRB3 VCL SORBS3 IRS1 TRAF1 ACTG1 RSU1 CDK8 EXOC4 TSC1 ZYX B4GALT1 RASA1 MAPK14 ACTB
HALLMARK_APICAL_SURFACE	0.881271	0.900021	0.0432769	-0.228263	-0.716359	25	LYN PLAUR ADAM10 NCOA6 IL2RB	HALLMARK_APICAL_SURFACE	0.98	0.98	0.0606404	-0.164212	-0.573821	24	LYN GHRL MAL
HALLMARK_APOPTOSIS	0.0950966	0.217364	0.175204	-0.289746	-1.27016	132	CASP7 PPP2R5B PSEN2 CCND1 PRF1 NEFH CASP3 IL1B PSEN1 CD38 GSN SMAD7 ATF3 TNFRSF12A SAT1 ROCK1 JUN TAP1 CASP1 RHOB NEDD9 RETSAT CASP4 BAX TGFBR3 ISG20 KRT18 IRF1 GCH1 PMAIP1 CDK2 GSR MADD BIK CDKN1A FASLG PEA15 IGF2R CD2 EGR3	HALLMARK_APOPTOSIS	0.87	0.89	0.0870516	-0.16532	-0.834764	127	JUN BIRC3 DDIT3 CD44 PPP2R5B ISG20 ATF3 PRF1 CLU DPYD FDXR GSN GADD45B SMAD7 RNASEL ERBB3 BMF SPTAN1 CASP8 CREBBP CASP1 PSEN1 CDKN1A TGFBR3
HALLMARK_BILE_ACID_METABOLISM	0.0744849	0.178764	0.206588	-0.337326	-1.32355	71	DHCR24 ACSL1 SLC27A2 RXRA ABCD1 NEDD4 PXMP2 LONP2 PAOX SLC35B2 RETSAT PFKM NPC1 PEX26 ACSL5 ABCA2	HALLMARK_BILE_ACID_METABOLISM	0.15	0.25	0.213928	-0.268869	-1.20531	70	HSD17B11 EPHX2 ABCA2 NR3C2 ATXN1 OPTN FDXR ABCA5 ABCA3 SLC22A18 PAOX PEX13 GSTK1 GNMT ACSL1 ABCD2 SULT1B1 MLYCD PECR
HALLMARK_CHOLESTEROL_HOMEOSTASIS	0.0217209	0.0651627	0.352488	-0.383575	-1.48768	63	PDK3 STARD4 ACTG1 PLAUR PLSCR1 ALDOC HMGCS1 HMGCR ATF3 FABP5 ANXA5 TNFRSF12A SQLE PMVK CYP51A1 NFIL3 CD9 ACAT2 ABCA2 LDLR ETHE1	HALLMARK_CHOLESTEROL_HOMEOSTASIS	0.34	0.44	0.0843144	0.282578	1.0838	60	GNAI1 FASN NFIL3 SCD HMGCS1 TRIB3 FDFT1 ATF5 HMGCR CHKA FDPS SREBF2 ECH1 ACAT2 TMEM97 CD9
HALLMARK_COAGULATION	0.396175	0.558003	0.111011	0.250225	1.02041	56	FYN PECAM1 ITGA2 BMP1 CPQ ISCU TIMP1 GP1BA CRIP2 C2 ANXA1 APOC2 FURIN F12 CAPN2 C1S TMPRSS6 CSRP1	HALLMARK_COAGULATION	0.23	0.36	0.10592	0.310444	1.16089	52	DUSP6 LTA4H PLAT WDR1 ARF4 S100A13 RABIF FYN F12 DUSP14 PECAM1 RAC1 CPQ
HALLMARK_COMPLEMENT	0.00117836	0.00707014	0.45506	-0.367384	-1.6105	132	PLEK LYN CASP7 ADAM9 CTSB APOBEC3F RCE1 IRF7 PLAUR KYNU CASP3 CTSO PLSCR1 CDK5R1 PSEN1 APOBEC3G CTSS CTSD PSMB9 LAP3 ANXA5 CD40LG USP15 CCL5 JAK2 PREP CASP1 PRKCD FCER1G CASP4 RAF1 CA2 GZMB VCPIP1 SH2B3 IRF1 IRF2 PIK3CG FCN1 XPNPEP1 GNB4 PDP1 GZMA STX4 DUSP5 RNF4 CTSC DUSP6 CASP10 CALM3 GNGT2	HALLMARK_COMPLEMENT	0.54	0.62	0.0550211	0.218889	0.952372	127	USP14 DUSP6 CD55 CBLB KIF2A LTA4H RNF4 PLAT S100A13 RABIF FYN STX4 HSPA5 GZMB CTSD CALM3 USP8 RHOG CPM CDK5R1 CPQ GPD2 XPNPEP1 LCK PRDM4 PFN1 PDP1 TIMP2 RAF1 PREP CALM1 PPP2CB GRB2 DUSP5 F5
HALLMARK_DNA_REPAIR	0.734513	0.795322	0.0793435	0.188759	0.903827	143	POLR1C RRM2B GPX4 REV3L ADA TAF13 PDE6G NPR2 RPA2 ZNRD1 LIG1 GTF2F1 PRIM1 RFC3 POLR2C CETN2 POLR2G NFX1 EDF1 ERCC8 ITPA SAC3D1 SNAPC4 RFC2 PNP APRT GTF2B BRF2 POLR3GL POLR3C POLL DAD1 POLA2 HPRT1 EIF1B DDB2 POLR1D SF3A3 NME4 RAE1 NELFB NUDT9 USP11	HALLMARK_DNA_REPAIR	8.42497e-07	0	0.659444	0.443543	1.96566	137	GTF2F1 GTF2H3 RAE1 NCBP2 RPA2 ADA SF3A3 SSRP1 POLR1C PNP IMPDH2 ALYREF NUDT21 NELFE TSG101 CLP1 ADRM1 POLR3C CSTF3 RFC4 HCLS1 POLR2J GTF2H1 POLR2C POLR2E NME4 TAF12 DDB1 TMED2 SDCBP NPR2 POLR1D ERCC3 POLB AAAS EIF1B POLD3 ZWINT POLA2 FEN1 NELFB GTF3C5 SNAPC5 POM121 RFC2 RFC3 POLR2G RFC5 SUPT5H APRT SEC61A1 NELFCD BRF2 SNAPC4 TAF6 RALA
HALLMARK_E2F_TARGETS	0.611111	0.715447	0.095288	0.192068	0.953749	185	NAP1L1 SMC1A CKS1B MYC CDKN2C UNG CCP110 LYAR PAICS MCM3 NOP56 WDR90 RNASEH2A RPA1 MCM4 BARD1 RPA2 UBE2T PPM1D LIG1 EED RFC3 POLD2 ESPL1 PSIP1 TOP2A GINS3 PRPS1 STMN1 SUV39H1 CKS2 RFC2 CDKN2A BUB1B RANBP1 MCM2 AK2 EXOSC8 XRCC6 UBR7 PLK4 NASP RAD51C POLA2 DONSON PLK1 TBRG4 ASF1B KIF22 NUP107	HALLMARK_E2F_TARGETS	2.50106e-12	1.96e-11	0.898671	0.495441	2.26901	179	RAD50 KPNA2 ORC2 NOP56 NASP MYC XRCC6 PPP1R8 HMGA1 PA2G4 NOLC1 TUBB RPA2 SMC3 SRSF1 LYAR RACGAP1 HNRNPD SRSF2 AK2 LBR CTPS1 SSRP1 DCLRE1B RAN SYNCRIP POLD2 DDX39A EIF2S1 XPO1 ORC6 NUP107 ILF3 NUDT21 RANBP1 EZH2 GSPT1 POP7 ASF1A TUBG1 PNN MLH1 PAICS SLBP PRIM2 NUP153 NUP205 MTHFD2 AURKA ANP32E TRIP13 GINS3 RPA1 POLD3 UNG CDC20 CDK4 PLK4 UBR7 POLA2 DCTPP1 BUB1B RFC2 RFC3 RNASEH2A RFC1 TFRC MCM3 CCN…
HALLMARK_EPITHELIAL_MESENCHYMAL_TRANSITION	0.025097	0.0708621	0.352488	-0.359045	-1.42297	74	ITGAV BASP1 CADM1 GPC1 CXCL8 PLAUR INHBA IGFBP3 SERPINE2 TNFRSF12A SAT1 PCOLCE IL15 PLOD1 CALU PMEPA1 JUN FSTL3 RHOB TPM4 TGFB1 GLIPR1 TGFBR3	HALLMARK_EPITHELIAL_MESENCHYMAL_TRANSITION	0.02	0.03	0.352488	-0.336242	-1.50734	70	IL15 GLIPR1 FBLN5 COL6A2 VIM JUN CADM1 PMEPA1 CD44 CXCL8 SGCB
HALLMARK_ESTROGEN_RESPONSE_EARLY	0.431111	0.559279	0.0713053	-0.234972	-1.00947	118	PRSS23 SLC27A2 KLF10 CCND1 IGF1R ABAT PPIF IL6ST SLC1A4 ELOVL5 SLC37A1 MICB MREG SCARB1 TMPRSS3 ABHD2 JAK2 SVIL MYOF NRIP1 SLC7A5 IL17RB KRT18 PMAIP1 GLA CHPT1 MED13L SLC39A6 AFF1 FKBP4 EGR3 RHOBTB3 CISH MAPT RPS6KA2 UNC119 ADCY9 KDM4B	HALLMARK_ESTROGEN_RESPONSE_EARLY	0.33	0.44	0.0795565	0.249417	1.07134	115	FCMR MYC SLC2A1 SLC9A3R1 SLC39A6 FASN SIAH2 RRP12 FLNB PPIF MYBBP1A FDFT1 SLC7A5 FKBP5 MYOF TOB1 ISG20L2 TIAM1 OPN3
HALLMARK_ESTROGEN_RESPONSE_LATE	0.205926	0.381747	0.113787	-0.272715	-1.17161	118	PRSS23 SLC27A2 TST CCND1 PPIF CACNA2D2 MDK IL6ST SLC1A4 FABP5 ELOVL5 CKB MICB LLGL2 SCARB1 TMPRSS3 ABHD2 JAK2 MYOF NRIP1 SLC7A5 IL17RB UNC13B CA2 RABEP1 CD9 ISG20 LSR GLA CHPT1 CDC20 AFF1 FKBP4 PLXNB1 EGR3	HALLMARK_ESTROGEN_RESPONSE_LATE	0.61	0.68	0.0497903	0.21623	0.928787	115	SLC9A3R1 SIAH2 DUSP2 SLC29A1 PTPN6 FLNB PPIF FDFT1 SLC7A5 FKBP5 MYOF MAPK13 TOB1 GALE SORD ID2 TIAM1 OPN3 MOCS2 RABEP1 CDC20 PLK4 CD9 METTL3 NXT1 RNASEH2A WFS1 CDC6 BATF ELOVL5 SLC22A5 BAG1 DHCR7 FKBP4 MEST JAK2
HALLMARK_FATTY_ACID_METABOLISM	0.290801	0.450273	0.0925529	-0.25376	-1.10151	125	DHCR24 MGLL ACSL1 CPT1A HMGCS1 PPARA IL4I1 ELOVL5 ACAA2 PSME1 HPGD NBN UBE2L6 YWHAH CRYZ SERINC1 ECHS1 RETSAT MCEE NTHL1 DLST BPHL CA2 ACSL5 ACOT2 ACAT2 BLVRA SDHA REEP6 IDH3G ENO3 IDH3B MLYCD PDHB RDH11 ACADVL ACOX1	HALLMARK_FATTY_ACID_METABOLISM	0	0.01	0.407018	0.348745	1.50179	117	HSPH1 FASN ADSL ADIPOR2 ALDH9A1 ODC1 METAP1 HMGCS1 APEX1 MDH2 PCBD1 FH HADH ALDOA LDHA RAP1GDS1 G0S2 PRDX6 IL4I1 HSD17B4 PDHB ACO2 GPD2 GLUL ACADM ECH1 SUCLG2 ACAT2 GCDH CPT2 ACOX1 ACAA1 BLVRA
HALLMARK_G2M_CHECKPOINT	0.745614	0.795322	0.0447749	-0.193614	-0.87774	174	TFDP1 XPO1 CCND1 PML G3BP1 TTK E2F3 KPNB1 MARCKS KIF23 SQLE PURA FOXN3 FBXO5 LIG3 AURKA SLC7A5 MAPK14 HNRNPU TGFB1 TOP1 CDC7 SS18 CASP8AP2 CTCF TNPO2 LBR CHMP1A TACC3 SFPQ DR1 CUL4A MYBL2 CDC20 EZH2 CENPE PTTG1 ABL1 FANCC EWSR1 TMPO PAFAH1B1 SRSF1 CHEK1 RBM14 INCENP HMGB3 NUP98 HIF1A SYNCRIP SRSF2 LMNB1 CBX1	HALLMARK_G2M_CHECKPOINT	4.45797e-16	6.98416e-15	1.02767	0.544125	2.46696	169	KPNA2 RAD23B NCL NASP PRMT5 MYC TOP1 MTF2 BUB3 HMGA1 NOLC1 CUL3 RPA2 CDC27 EWSR1 HIRA SRSF1 CUL1 RACGAP1 HNRNPD SRSF2 E2F4 UCK2 LBR ODC1 SYNCRIP HIF1A DDX39A AMD1 XPO1 ORC6 DBF4 PRPF4B HNRNPU ILF3 BUB1 EZH2 ATF5 GSPT1 SLC7A5 LIG3 NUP98 NUP50 G3BP1 HSPA8 RBL1 KPNB1 SMARCC1 SFPQ PRIM2 WRN CBX1 CENPF AURKA MT2A RAD54L KIF5B UBE2C CDC20 CDK4 SNRPD1 TNPO2 PLK4 POLA2 SAP30 SMC2 PAFAH1B1 YTHDC1 TFDP1 UP…
HALLMARK_GLYCOLYSIS	0.361991	0.542986	0.0813027	-0.237663	-1.04628	143	PDK3 GCLC GPC1 CHST12 SLC37A4 HDLBP SLC16A3 TPST1 TGFA AK4 TALDO1 IGFBP3 CHST2 RRAGD RBCK1 IL13RA1 PAM PLOD1 PAXIP1 COPB2 TXN AURKA PKM PGM2 RPE LHPP ISG20 B4GALT7	HALLMARK_GLYCOLYSIS	1.87666e-05	6.30021e-05	0.57561	0.412304	1.82289	136	PGAM1 NT5E NASP IER3 PSMC4 EXT2 DDIT4 ECD ME2 COPB2 PGM2 HK2 NDUFV3 ALDH9A1 ENO1 KIF2A PMM2 MDH2 PAXIP1 PKM QSOX1 GYS1 ALDOA LDHA COG2 HSPA5 GALE PFKP CLN6 GMPPA EXT1 SLC25A13 CASP6 ARPP19 AURKA PLOD1 GLRX PPIA MED24 MPI CHPF TPI1 SAP30 RPE CITED2 PPP2CB VEGFA IDH1 GFPT1 ERO1A GOT2 PC CAPN5 GOT1 HDLBP NANP ALG1 FUT8 GNPDA1 XYLT2 ENO2 FKBP4 GMPPB AKR1A1
HALLMARK_HEDGEHOG_SIGNALING	0.011172	0.0497446	0.38073	-0.600492	-1.63205	15	ADGRG1 ETS2 PML CDK5R1 PTCH1	HALLMARK_HEME_METABOLISM	0.05	0.11	0.222056	0.296102	1.3113	138	SLC2A1 TOP1 ELL2 MARK3 RCL1 CDC27 RAD23A BTRC SLC25A38 PSMD9 HDGF MAP2K3 XPO7 GMPS ADIPOR1 EIF2AK1 NUDT4 PRDX2 CDR2 ADD1 NCOA4 RNF19A CCND3 ASNS GYPC SDCBP TCEA1 HTRA2 HAGH GDE1 CTNS BLVRA BSG FECH NFE2L1 RBM38 CPOX ISCA1
HALLMARK_HEME_METABOLISM	0.0141033	0.0564133	0.38073	-0.319159	-1.40505	143	PICALM SLC7A11 PPP2R5B CTSB ARHGEF12 GCLC ERMAP DCAF11 MINPP1 MAP2K3 CTNS BPGM SLC11A2 ACP5 TMCC2 CLCN3 XPO7 TFDP2 USP15 ATP6V0A1 AGPAT4 RBM38 LPIN2 KDM7A SYNJ1 EPB41 TOP1 HEBP1 RAD23A MKRN1 CA2 FBXO7 MARK3 SLC30A1 BMP2K NFE2L1 BLVRA HTATIP2 PGLS FN3K CAST	HALLMARK_HYPOXIA	0.27	0.4	0.175204	-0.213952	-1.07904	130	NEDD4L BTG1 JUN DUSP1 DDIT3 CCNG2 ISG20 KLHL24 CDKN1C ATF3 ADORA2B ENO3 CSRP2 B4GALNT2 PNRC1 PYGM KDM3A SLC6A6 BCL2 PLAC8 CHST2 BHLHE40 PGAM2 GCK MAP3K1 KLF7 IRS2 CDKN1A ERRFI1 TIPARP PHKG1 RORA ILVBL
HALLMARK_HYPOXIA	0.571429	0.685714	0.0573667	-0.214748	-0.94443	134	PDK3 GPC1 GCK SLC37A4 HDLBP PLAUR AK4 IGFBP3 ALDOC CHST2 PDK1 RRAGD ATF3 NDST2 PAM IDS SCARB1 JUN SLC2A3 SLC6A6 FBP1 PRKCA PGM2 NFIL3 ISG20 FOSL2	HALLMARK_IL2_STAT5_SIGNALING	0.84	0.88	0.0982123	-0.167812	-0.869128	161	SOCS2 IKZF2 LTB CD44 DENND5A IL4R RABGAP1L FAM126B TNFRSF9 FGL2 CDKN1C IL18R1 GBP4 CXCL10 TTC39B NFKBIZ ENO3 FLT3LG AHR EOMES GADD45B BCL2 BHLHE40 CDC42SE2 IGF1R AGER SNX14 GABARAPL1 AHNAK RORA LRIG1 HIPK2 ITGAE RGS16 CD83 TNFSF11 ADAM19 IFNGR1 IKZF4
HALLMARK_IL2_STAT5_SIGNALING	0.125369	0.261639	0.15017	-0.268239	-1.20624	164	CYFIP1 ITGAV LIF IKZF4 NCS1 IGF1R ABCB1 CSF2 GBP4 CST7 IL18R1 CD83 CASP3 PLSCR1 CTSZ IRF8 RRAGD CXCL10 SNX14 IKZF2 TNFRSF9 SOCS1 FGL2 SLC2A3 PTCH1 TTC39B RHOB CAPN3 HIPK2 SPRED2 DENND5A NCOA3 IL2RB HUWE1 NFIL3 CA2 IRF4	HALLMARK_IL6_JAK_STAT3_SIGNALING	0	0.01	0.431708	-0.388963	-1.68611	58	JUN CXCL11 LTB CD44 IL4R PIK3R5 IL12RB1 CXCL9 IL18R1 IL10RB CXCL10 STAT2 IRF9 LEPR TYK2 STAT1 EBI3 IFNGR1 IL15RA IRF1 TNFRSF12A IL17RA IL17RB PIM1 IFNAR1 IL1B
HALLMARK_IL6_JAK_STAT3_SIGNALING	7.08034e-07	1.13285e-05	0.659444	-0.565918	-2.19489	63	CXCL11 STAT2 IL10RB CSF2 IL18R1 MYD88 IL1B CD38 IL15RA CXCL9 CXCL10 IL12RB1 IL1R1 IL6ST PTPN1 IL13RA1 TNFRSF12A STAT3 CSF2RA STAT1 JUN SOCS1 TYK2 IL17RB TGFB1 BAK1 LTBR CD9 ACVR1B IRF1 IL1R2	HALLMARK_INFLAMMATORY_RESPONSE	0.06	0.13	0.287805	-0.255469	-1.28069	124	IL15 RNF144B RTP4 CXCL11 CXCL8 CCL5 IL4R PIK3R5 TNFRSF9 LYN CXCL9 IL18R1 LAMP3 ADORA2B CXCL10 IRF7 AHR TLR1 CHST2 SPHK1 PROK2 NMI ITGA5 GP1BA PSEN1 GABBR1 CDKN1A IL7R EBI3 TAPBP RGS16 SCN1B RIPK2 IL15RA IRF1 CD70 CD40
HALLMARK_INFLAMMATORY_RESPONSE	8.98335e-06	8.62401e-05	0.593325	-0.430949	-1.87065	125	SLC31A2 CXCL11 LAMP3 LYN LIF ATP2A2 PROK2 CXCL8 IRF7 PLAUR IL18R1 INHBA IL1B PSEN1 IL15RA CXCL9 CHST2 SCN1B SLC11A2 RIPK2 TAPBP CXCL10 IL1R1 KIF1B CD70 RNF144B IL15 TNFRSF9 CCL5 PTPRE SPHK1 P2RX7 IFITM1 EIF2AK2 LY6E CCL22 RAF1 ATP2C1 CXCR6 IL2RB RTP4 NMI BST2 ACVR1B IRF1 LDLR GCH1	HALLMARK_INTERFERON_ALPHA_RESPONSE	1.50182e-12	1.41171e-11	0.91012	-0.578533	-2.72407	89	IL15 SAMD9L SAMD9 PARP12 IFIT2 IFIT3 EPSTI1 RTP4 CXCL11 DDX60 PARP14 IL4R HELZ2 IFI44L ISG20 TRIM5 UBA7 LAMP3 CMTR1 IFI30 GBP4 CXCL10 TMEM140 STAT2 HERC6 CD74 TRIM14 IFIH1 IRF7 IFI44 NUB1 IFI35 OAS1 IRF9 PARP9 NMI DHX58 CASP8 CASP1 MX1 USP18 LGALS3BP LPAR6 CMPK2 TRAFD1 MOV10 RIPK2 IRF1 B2M OASL
HALLMARK_INTERFERON_ALPHA_RESPONSE	1.5444e-21	3.70657e-20	1.20398	-0.719349	-2.94566	89	TRIM14 CXCL11 MX1 CMPK2 IFI44L LAMP3 STAT2 IFI44 IFIT2 SAMD9L IFIT3 CMTR1 IFI30 OAS1 IFI35 RSAD2 SLC25A28 IRF7 PARP9 USP18 CD74 SP110 LGALS3BP GBP4 HERC6 ADAR TMEM140 PLSCR1 DDX60 TRIM5 HELZ2 SAMD9 NUB1 TRAFD1 EPSTI1 PSMB9 RIPK2 PARP14 CXCL10 TRIM21 LAP3 IFIH1 RNF31 IL15 TRIM26 OASL PSME1 PNPT1 GBP2 UBE2L6 UBA7 TAP1 IFITM1 PARP12 CASP1 EIF2AK2 LY6E TRIM25 RTP4 NMI BST2 ISG20 CNP IRF1 IRF2	HALLMARK_INTERFERON_GAMMA_RESPONSE	8.0717e-11	5.41957e-10	0.839089	-0.438343	-2.30835	173	IL15 SAMD9L APOL6 BTG1 XAF1 PARP12 DDX58 IFIT2 IFIT3 CIITA GBP6 EPSTI1 RTP4 MVP CXCL11 OAS3 HLA-DRB1 CCL5 DDX60 IDO1 PARP14 IL4R HELZ2 IFI44L ISG20 ZBP1 FGL2 HLA-DQA1 CXCL9 CMTR1 IFI30 GBP4 CXCL10 SAMHD1 NLRC5 STAT2 HERC6 VAMP5 SLAMF7 RIPK1 CD74 TNFAIP2 TRIM14 IFIH1 IRF7 IFI44 IFI35 IRF9 ZNFX1 IL18BP NOD1 BPGM NMI DHX58 RNF213 KLRK1 HLA-B CASP8 SPPL2A CASP1 AUTS2 MX1 GPR18 CDKN1A USP18 LGALS3BP S…
HALLMARK_INTERFERON_GAMMA_RESPONSE	4.02471e-32	1.93186e-30	1.47456	-0.668984	-3.0328	174	IL18BP TRIM14 CXCL11 MX1 CMPK2 IFI44L HLA-DMA STAT2 IFI44 IFIT2 IFIT1 SAMD9L IFIT3 CASP7 OAS3 CMTR1 IFI30 TNFAIP2 IFI35 RSAD2 SAMHD1 RNF213 PML SLC25A28 XAF1 IRF7 SLAMF7 USP18 CD74 SP110 OAS2 LGALS3BP IDO1 GBP4 HERC6 ADAR CASP3 PLSCR1 DDX60 MYD88 HELZ2 APOL6 CIITA CD38 TRAFD1 IL15RA EPSTI1 CXCL9 IRF8 BPGM PSMB9 RIPK2 TAPBP PARP14 CXCL10 MVP TRIM21 KLRK1 RBCK1 HLA-DRB1 RIPK1 LAP3 ZNFX1 PTPN1 IFIH1…	HALLMARK_KRAS_SIGNALING_DN	2.28893e-05	7.17198e-05	0.57561	-0.483414	-2.1073	61	CPEB3 SKIL MAST3 SIDT1 IFI44L IDUA VPS50 PDE6B NRIP2 SERPINA10 ASB7 CHST2 CAMK1D TGM1 PTPRJ SLC25A23 LFNG PDK2 SLC5A5 GP1BA MX1 RYR1 MTHFR CLSTN3 SNN TAS2R4 IFNG
HALLMARK_KRAS_SIGNALING_DN	0.0462783	0.116914	0.321776	-0.375773	-1.46032	64	MX1 IFI44L LFNG RSAD2 SLC25A23 MFSD6 NUDT11 CHST2 CAMK1D SNN CD40LG SKIL ASB7 CLSTN3 KMT2D SPHK2 MTHFR TGM1 ENTPD7 PDE6B GPR19 SIDT1 STAG3 MAST3	HALLMARK_KRAS_SIGNALING_UP	0.39	0.48	0.0718276	0.244661	1.0382	106	MPZL2 ENG EVI5 DUSP6 HSD11B1 PLAT KCNN4 F2RL1 IRF8 CBR4 FUCA1 YRDC EPB41L3 G0S2 PECAM1 ID2 GYPC MTMR10 EMP1 GLRX WDR33 ITGB2 CSF2 DNMBP KIF5C PRELID3B
HALLMARK_KRAS_SIGNALING_UP	0.238095	0.408163	0.155242	0.240771	1.10975	112	PECAM1 EPB41L3 PPP1R15A DNMBP CXCR4 TSPAN7 ITGA2 KCNN4 ENG VWA5A GLRX ZNF277 MAP3K1 CBR4 F2RL1 MPZL2 KIF5C GADD45G FBXO4 HBEGF PTCD2 CCSER2 FLT4	HALLMARK_MITOTIC_SPINDLE	0.08	0.14	0.17822	0.276165	1.25258	168	EZR TUBA4A DYNLL2 KATNB1 YWHAE STAU1 SMC3 CDC27 RACGAP1 ARL8A BCR FLNB CSNK1D ARHGDIA BUB1 MARK4 NCK1 RANBP9 GEMIN4 MAPRE1 PPP4R2 TUBGCP3 TIAM1 CAPZB CTTN KIF3B RALBP1 CENPF AURKA CKAP5 KIF5B WASF1 PAFAH1B1 TUBGCP2 KIFAP3 RFC1 ARF6 ARFIP2 TPX2 PXN ALS2 LMNB1 EPB41L2 MAP1S KIF22 NUSAP1 ABL1 ESPL1 SPTBN1 ATG4B INCENP
HALLMARK_MITOTIC_SPINDLE	0.0113998	0.0497446	0.38073	-0.305696	-1.38944	175	PKD2 ARHGEF12 CSNK1D RFC1 TTK MYO9B NET1 TSC1 GSN LATS1 FSCN1 TUBGCP2 CCDC88A KIF1B PALLD KIFAP3 MARCKS KIF23 CD2AP TAOK2 TUBA4A ROCK1 KIF3C ARHGAP27 KPTN CLIP1 FBXO5 RICTOR NEDD9 PCM1 AURKA HDAC6 EPB41 ARHGEF11 EPB41L2 SASS6 RAB3GAP1 ARHGEF2 MYH10 RANBP9 KATNB1 MID1IP1 PLEKHG2 ARHGEF3 PXN CENPE MAP3K11 TUBGCP6 ABL1 DYNC1H1 ARHGAP10 ABR YWHAE DOCK2 KIF3B TUBGCP3 PAFAH1B1 MAPRE1 TUBGCP5	HALLMARK_MTORC1_SIGNALING	1.18628e-16	2.78776e-15	1.04763	0.535143	2.45022	184	PDAP1 ARPC5L ETF1 TUBA4A SLA SLC2A1 NUFIP1 ELOVL6 STIP1 GAPDH PSMC4 DDIT4 RAB1A SLC9A3R1 ACSL3 ACACA HSPA9 PNO1 NFIL3 PSMD12 HSPD1 ADIPOR2 SCD HK2 IMMT ENO1 GPI HMGCS1 DDX39A LTA4H SHMT2 PNP TOMM40 UBE2D3 TRIB3 CCT6A PSME3 CANX ABCF2 MAP2K3 BUB1 GMPS PITPNB SLC7A5 ALDOA LDHA HSPA5 FADS1 TUBG1 HMGCR PSAT1 SORD GBE1 CALR ACTR2 ASNS NAMPT GTF2H1 ATP2A2 PPA1 SSR1 ACLY NUP205 MTHFD2 TCEA1 SLC1A5 AURKA…
HALLMARK_MTORC1_SIGNALING	0.00434297	0.0231625	0.407018	-0.317363	-1.45667	190	DHCR24 SLC7A11 IFI30 ARPC5L GCLC ATP2A2 STARD4 TXNRD1 SLC37A4 TBK1 MAP2K3 AK4 SYTL2 TUBG1 PDK1 HMGCS1 HMGCR SLC1A4 PHGDH ELOVL5 DHFR SQLE ACSL3 TUBA4A FGL2 CYB5B SLC2A3 INSIG1 PSME3 SLC6A6 QDPR GSK3B CYP51A1 AURKA HSPA4 MLLT11 PDAP1 SLC7A5 CALR DAPP1 NFIL3 CD9 MTHFD2 LDLR GLA YKT6 PSMD12 EEF1E1 PSMA4 GTF2H1 GSR ITGB2 ACLY CDKN1A G6PD RDH11 EDEM1 GOT1 CTSC TMEM97	HALLMARK_MYC_TARGETS_V1	1.08199e-38	5.08534e-37	1.6217	0.688654	3.16151	187	KPNA2 RAD23B EIF4H HNRNPR SSB SERBP1 ORC2 ETF1 NOP56 HNRNPA2B1 DDX21 RSL1D1 XPOT PSMD1 ABCE1 MYC XRCC6 DHX15 EXOSC7 VDAC1 YWHAQ SET HNRNPA1 ILF2 PSMC4 BUB3 HNRNPA3 EIF4A1 PSMB2 PA2G4 TCP1 CCT5 NCBP2 NOP16 NOLC1 YWHAE PSMD3 SRSF1 SNRPA CLNS1A CUL1 HNRNPD SNRPA1 PPM1G SRSF2 RRM1 HSP90AB1 HSPD1 SLC25A3 POLE3 SF3B3 CTPS1 EIF3D ODC1 RNPS1 CCT7 RAN SYNCRIP LSM2 POLD2 APEX1 EIF2S1 PABPC1 IMPDH2 EIF3B PR…
HALLMARK_MYC_TARGETS_V1	0.20678	0.381747	0.179782	0.217568	1.08178	194	EIF1AX SNRPA1 NAP1L1 MYC CLNS1A LSM7 NOP56 HNRNPA1 TXNL4A MCM4 ABCE1 SRPK1 SNRPD1 RPS3 SRM RRM1 POLD2 HDAC2 ILF2 PABPC1 VBP1 HNRNPC PHB2 CCT2 CCT4 SNRPD2 GOT2 RANBP1 MRPS18B MCM2 XRCC6 RSL1D1 MRPL9 NPM1 PPIA RPL34 SNRPD3 TUFM CNBP MRPL23 RPLP0 RPS10 PABPC4 RPL18 HPRT1 RPS5 RUVBL2 BUB3 C1QBP CAD RRP9 MCM7 ERH SSB DEK CDK4 HSPD1 RPL22 EEF1B2 NOP16 IFRD1 RPL14 PSMD14 EIF4E	HALLMARK_MYC_TARGETS_V2	1.33991e-15	1.57439e-14	1.01754	0.727272	2.77141	57	MPHOSPH10 IPO4 PPAN NOP56 NOP2 PES1 WDR43 MYC NIP7 PA2G4 FARSA NOP16 NOLC1 RCL1 RRP12 HSPD1 DUSP2 HK2 PRMT3 TCOF1 MYBBP1A PUS1 RABEPK SRM WDR74 IMP4 PHB BYSL DDX18 PPRC1 SORD MRTO4 AIMP2 GRWD1 NPM1 RRP9 SLC19A1 UNG CDK4 TMEM97 PLK4 DCTPP1 NOC4L UTP20
HALLMARK_MYC_TARGETS_V2	0.0165761	0.0611728	0.352488	0.378617	1.55149	58	DUSP2 MYC UNG NOP56 MCM4 NDUFAF4 SRM MPHOSPH10 WDR74 IMP4 RABEPK EXOSC5 NPM1 PLK4 PLK1 TBRG4 RRP9 WDR43 HK2 CDK4 HSPD1 RRP12 NOP16 IPO4 NOLC1 PUS1 SLC19A1 PES1 NOC4L NIP7 HSPE1 TCOF1 GNL3 SORD	HALLMARK_MYOGENESIS	8.36976e-06	3.27816e-05	0.593325	-0.435929	-2.07608	91	COL6A2 LSP1 CKB PTP4A3 OCEL1 MYH3 GNAO1 TEAD4 CLU DAPK2 ENO3 SH2B1 GSN PYGM GADD45B NQO1 SPHK1 BHLHE40 AK1 PGAM2 HDAC5 ERBB3 ACSL1 SPTAN1 TNNT3 CRAT CFD DMPK PDE4DIP RYR1 CDKN1A
HALLMARK_MYOGENESIS	0.713841	0.795322	0.0495902	-0.210455	-0.868251	94	ACSL1 PSEN2 MYH3 IGFBP3 NQO1 GSN NOTCH1 PICK1 MEF2A CFD CKB SPHK1 AKT2 SVIL PFKM TGFB1	HALLMARK_NOTCH_SIGNALING	0.19	0.29	0.127505	0.401571	1.22387	21	CUL1 KAT2A ARRB1 FBXW11 SAP30 PRKCA NOTCH1 SKP1 DTX2 PPARD MAML2
HALLMARK_NOTCH_SIGNALING	0.0394309	0.105149	0.321776	-0.49885	-1.49241	21	PSEN2 LFNG CCND1 TCF7L2 NOTCH1 PRKCA	HALLMARK_OXIDATIVE_PHOSPHORYLATION	4.9986e-06	2.13576e-05	0.610527	0.407182	1.85165	171	ALAS1 AFG3L2 VDAC1 NDUFV2 HSPA9 SLC25A3 IMMT GPI OXA1L MRPS15 NDUFS1 PMPCA PHB2 VDAC2 TOMM22 MDH2 GRPEL1 FH FXN NDUFB8 OPA1 PDHX TIMM13 LDHA CS DLAT ACAT1 CYB5R3 ATP6V1H NDUFS6 UQCRC2 PDHB ACO2 OAT NDUFS2 COX8A ACADM ECH1 HTRA2 ACADSB ATP6V0C SDHB MTRR ACAA1 PDP1 ATP6V1F GLUD1 COX6B1 ISCA1 IDH1 TIMM50 PRDX3 TIMM10 GOT2 MRPS30 VDAC3 MRPS12 SUPV3L1 SLC25A20 COX15 NDUFV1 MRPS22 ETFA ACAA2 TIMM17A AT…
HALLMARK_OXIDATIVE_PHOSPHORYLATION	0.513072	0.631473	0.10592	0.199649	0.988256	182	SLC25A6 IDH3A CYB5A FDX1 NDUFV2 ACADSB OAT GPX4 NDUFA6 LDHB COX7A2L NDUFA2 ISCU TIMM9 MRPS11 GLUD1 UQCRQ SLC25A4 NDUFS3 TIMM13 ETFB COX8A NDUFC2 NDUFB1 COX6C ECH1 PHB2 ISCA1 NDUFA9 HCCS GOT2 ECI1 ATP6V1D ACO2 NDUFC1 COX7C NDUFB6 NDUFS8 HSD17B10 ETFDH UQCR11 TOMM22 NDUFB8 VDAC2 DLAT MRPL15 DLD UQCRB UQCRH OXA1L MGST3 GRPEL1 NDUFA5 TIMM50 SDHC HTRA2 MDH2 SDHD MDH1	HALLMARK_P53_PATHWAY	0.35	0.44	0.159647	-0.19959	-1.0335	158	BTG1 APAF1 ZNF365 JUN ABHD4 TSC22D1 DDIT3 PIDD1 PHLDA3 DRAM1 ATF3 ABAT PMM1 IFI30 FDXR ANKRA2 ZMAT3 SPHK1 AK1 VWA5A MXD4 SLC7A11 DDB2 PRMT2 CGRRF1 PERP CASP1 CDKN1A RRP8 JAG2 CTSF PDGFA CDKN2A TRAFD1 RGS16 KIF13B ABCC5
HALLMARK_P53_PATHWAY	0.418502	0.558003	0.0723571	-0.228181	-1.02509	161	SLC7A11 IFI30 GM2A LIF RXRA ABAT TGFA CDK5R1 CTSD TRAFD1 SP1 NOTCH1 ATF3 SAT1 CCNK MDM2 CSRNP2 RAB40C JUN PTPRE SOCS1 SPHK1 TAP1 CASP1 RAD9A TSC22D1 RETSAT TM7SF3 TGFB1 POLH BAX BAK1 CTSF ACVR1B PHLDA3 MKNK2 BLCAP ABHD4	HALLMARK_PEROXISOME	0.07	0.13	0.202072	0.328545	1.33304	81	ABCD3 IDE VPS4B ALDH9A1 CTPS1 PABPC1 CLN8 PEX6 SLC25A19 PEX14 FADS1 CDK7 CNBP SMARCC1 HSD17B4 CLN6 FDPS PEX5 GNPAT ECH1 ERCC3 HRAS ACOX1 ACAA1 LONP2 HSD11B2
HALLMARK_PEROXISOME	0.281734	0.450273	0.0968878	-0.27126	-1.10124	84	DHCR24 ACSL1 CADM1 SLC27A2 ABCD1 ABCB1 CTPS1 MVP ELOVL5 YWHAH LONP2 SLC35B2 RETSAT DLG4 ACSL5 ERCC3 PEX14 PEX5 MLYCD RDH11 ABCC5 ACOX1 ISOC1	HALLMARK_PI3K_AKT_MTOR_SIGNALING	1.75844e-06	8.26465e-06	0.643552	0.498094	2.05171	88	MAPKAP1 SLA SLC2A1 ARF1 MAPK9 CAB39 ACACA CLTC THEM4 RPTOR UBE2D3 TRIB3 ARHGDIA PPP2R1B TRAF2 MAP2K3 PTPN11 SMAD2 NCK1 VAV3 IL4 CFL1 RAC1 CALR AP2M1 ACTR2 TIAM1 ARPC3 NFKBIB YWHAB AKT1S1 RPS6KA1 FASLG HRAS CDK4 LCK PFN1 UBE2N RAF1 PAK4 PPP1CA AKT1 GRB2 MYD88 MAP3K7 CSNK2B
HALLMARK_PI3K_AKT_MTOR_SIGNALING	0.185759	0.371517	0.123842	-0.286879	-1.17904	90	STAT2 PIKFYVE RALB TBK1 MAP2K3 CLTC MYD88 PDK1 UBE2N RIPK1 ITPR2 PPP2R1B MKNK1 MAPK1 GSK3B YWHAB NOD1 CALR DAPP1 RAF1 CAB39L CDK2 MKNK2 PLCB1 CDKN1A FASLG PTPN11	HALLMARK_PROTEIN_SECRETION	1.35711e-05	4.90647e-05	0.593325	0.488257	1.96287	77	VPS4B RAB14 ARF1 DNM1L COPB2 RAB5A CLTC SCAMP3 TSG101 SCAMP1 COG2 ATP6V1H STX12 AP2M1 ATP1A1 TMED2 LMAN1 ANP32E PPT1 AP2S1 YKT6 SEC24D CD63 ADAM10 CLTA STX7 BNIP3 TMED10 SEC31A SGMS1 ARCN1 SNAP23 ZW10
HALLMARK_PROTEIN_SECRETION	0.000119367	0.000818517	0.538434	-0.450398	-1.83126	85	RAB9A NAPA OCRL CLTC SGMS1 AP2B1 ANP32E SEC22B KIF1B ADAM10 ZW10 PAM CLCN3 AP3B1 COPB2 MAPK1 STX16 CD63 TSG101 COPB1 SNAP23 VAMP7 RER1 LMAN1 GNAS KRT18 COG2 TMX1 GLA YKT6 SEC31A GOLGA4 AP1G1 MON2 GOSR2 IGF2R GBF1 RAB5A CTSC DNM1L NAPG ATP1A1 TPD52 RAB14 RAB22A CLTA YIPF6 GALC	HALLMARK_REACTIVE_OXYGEN_SPECIES_PATHWAY	0.49	0.58	0.0662842	0.278829	0.989542	40	CDKN2D PRDX2 PRDX6 PFKP NDUFS2 HMOX2 GLRX SCAF4 JUNB PRDX1 GSR
HALLMARK_REACTIVE_OXYGEN_SPECIES_PATHWAY	0.409015	0.558003	0.0802023	-0.290821	-1.0252	42	SBNO2 GCLC TXNRD1 NQO1 SCAF4 TXN OXSR1 NDUFB4 SRXN1 GSR GLRX2 IPCEF1 G6PD	HALLMARK_SPERMATOGENESIS	0.35	0.44	0.0813027	0.275988	1.07668	64	IDE TSN PEBP1 ZC3H14 DBF4 IL12RB2 BUB1 STRBP EZH2 PIAS2 RFC4 CLPB AURKA AGFG1 MLLT10 TOPBP1 NF2 VDAC3 MAP7 IFT88 PARP2 GFI1 TALDO1 PHKG2 SLC12A2 IP6K1 PGS1
HALLMARK_SPERMATOGENESIS	0.217054	0.385874	0.113313	-0.299531	-1.16742	65	BRAF TTK IL12RB2 NEFH CHFR POMC TALDO1 MTOR TOPBP1 PHF7 RAD17 GMCL1 AURKA	HALLMARK_TGF_BETA_SIGNALING	0.62	0.68	0.0540088	0.247872	0.887931	41	ENG FKBP1A HDAC1 UBE2D3 RHOA ACVR1 ID2 TGIF1 JUNB PPP1CA MAP3K7 ID3 SPTBN1 NOG
HALLMARK_TGF_BETA_SIGNALING	0.459098	0.579914	0.0741759	-0.282187	-0.994764	42	SMAD1 KLF10 SMAD7 SMURF1 SKIL PMEPA1 SKI HIPK2 ID3 TGFB1	HALLMARK_TNFA_SIGNALING_VIA_NFKB	0	0.01	0.407018	-0.2787	-1.46035	167	BTG1 DDX58 IFIT2 JUN DUSP1 CXCL11 TSC22D1 BIRC3 KLF2 PMEPA1 CD44 CCL5 DENND5A CXCL2 PLEK KYNU TNFRSF9 DRAM1 ATF3 DNAJB4 CXCL10 MARCKS TNFAIP2 IFIH1 PNRC1 TANK GADD45B CLCF1 SPHK1 BHLHE40
HALLMARK_TNFA_SIGNALING_VIA_NFKB	1.33182e-05	0.000106546	0.593325	-0.393006	-1.7723	168	TRIP10 CXCL11 PLEK IFIT2 TNFAIP2 LIF KLF10 CCND1 ETS2 BCL6 CSF2 PLAUR CLCF1 CD83 KYNU MAP2K3 PANX1 INHBA IL1B IL15RA CXCL2 STAT5A RIPK2 CXCL10 IL6ST ATF3 SNN IFIH1 SAT1 MARCKS TNFRSF9 PMEPA1 BIRC2 SPSB1 CCL5 JUN PTPRE SPHK1 NFAT5 TAP1 SLC2A3 LITAF TSC22D1 ZC3H12A RHOB DENND5A FOSL1 TUBB2A EGR2 NFIL3 FOSL2 IRF1 LDLR GCH1 EFNA1 B4GALT5 BCL2A1 CDKN1A EGR3 DDX58 ICAM1 DUSP5 RCAN1 TRAF1 PFKFB3 SLC2A6 …	HALLMARK_UNFOLDED_PROTEIN_RESPONSE	1.18383e-10	6.95502e-10	0.826657	0.5564	2.34808	103	DDX10 NOP56 XPOT EIF4A3 EIF4A1 DDIT4 NOLC1 HSPA9 TATDN2 NFYA NOP14 FUS EIF2S1 ALDH18A1 EIF4EBP1 PARN IMP3 SLC7A5 DCP1A PDIA5 PDIA6 EXOSC10 HSPA5 GEMIN4 NHP2 KHSRP YWHAZ BAG3 EIF4G1 PSAT1 EXOSC2 CALR ASNS SDAD1 BANF1 SSR1 MTHFD2 CNOT2 PREB YIF1A EXOSC1 NPM1 HERPUD1 RRP9 SLC30A5 KIF5B CNOT6 SRPRB PAIP1 LSM4 ATF6 VEGFA WFS1 EDC4 SEC31A
HALLMARK_UNFOLDED_PROTEIN_RESPONSE	0.823529	0.859335	0.0732559	0.186551	0.85058	106	DDIT4 CKS1B TSPYL2 TTC37 SRPRB NOP56 ERN1 NFYB EIF4A2 ALDH18A1 EXOSC1 SERP1 DDX10 CNOT6 ATF4 LSM4 SLC30A5 RPS14 GEMIN4 FKBP14 EXOSC2 EXOSC5 ZBTB17 NOP14 NPM1	HALLMARK_UV_RESPONSE_DN	0.19	0.29	0.190023	-0.247545	-1.15763	83	SYNE1 FBLN5 DUSP1 VAV2 AKT3 NR1D2 ATXN1 ADORA2B SLC22A18 GCNT1 ADD3 PRKAR2B PRDM2 BHLHE40 SMAD7 PTEN IGF1R PIAS3 CDON TGFBR3 DYRK1A
HALLMARK_UV_RESPONSE_DN	0.373457	0.54321	0.0808589	-0.256324	-1.04218	85	MGLL RUNX1 VAV2 RXRA IGF1R GCNT1 PRDM2 SMAD7 CELF2 DYRK1A PIAS3 INSIG1 PRKCA MAPK14 ATP2C1 TGFBR3 LDLR SLC22A18 PEX14 IRS1 ZMIZ1 SYNJ2 FBLN5 ATP2B1 SIPA1L1 AGGF1 SLC7A1 MGMT WDR37 MT1E NRP1 YTHDC1 RASA2 ATP2B4 MAP2K5 SCAF8 CDK13 AKT3	HALLMARK_UV_RESPONSE_UP	0.01	0.03	0.38073	0.341343	1.47242	119	PRPF3 PDAP1 ALAS1 TUBA4A DDX21 STIP1 POLE3 PPIF DNAJB1 AMD1 HNRNPU HLA-F RAB27A GRPEL1 ALDOA PSMC3 CLCN2 RFC4 CDC34 NUP58 CCND3 ASNS CHKA ARRB2 PPAT PPT1 AP2S1 YKT6 GRINA ACAA1 BSG NXF1 FEN1 JUNB TGFBRAP1 CNP ATP6V1F DNAJA1 TFRC CCNE1 RHOB SIGMAR1 HYAL2 CYB5B
HALLMARK_UV_RESPONSE_UP	0.278832	0.450273	0.0940503	-0.255638	-1.1046	120	LYN TST ALAS1 NPTXR ABCB1 CREG1 PPIF CASP3 HYAL2 CXCL2 GLS IL6ST ATF3 TUBA4A CYB5B TAP1 PRKCD RHOB PDAP1 MARK2 WIZ HNRNPU DLG4 BAK1 CA2 CNP NUP58 IRF1 GCH1 PRKACA CDK2 YKT6	HALLMARK_WNT_BETA_CATENIN_SIGNALING	0.19	0.29	0.125033	0.360732	1.22266	31	GNAI1 MYC CUL1 SKP2 KAT2A AXIN1 CSNK1E DVL2 NUMB NOTCH1 HDAC11 PPARD ADAM17 HDAC2 LEF1 CTNNB1 NCSTN DLL1
HALLMARK_WNT_BETA_CATENIN_SIGNALING	0.658784	0.752896	0.0571259	-0.260929	-0.859896	31	PSEN2 NCSTN NOTCH1 PTCH1 HDAC11 WNT1 MAML1	HALLMARK_XENOBIOTIC_METABOLISM	0.28	0.4	0.0880945	0.257047	1.104	116	ALAS1 LONP1 FAH HSD11B1 ALDH9A1 SHMT2 SLC35B1 IRF8 ID2 ACO2 GART ATP2A2 PTGES3 CASP6 NFS1 SLC1A5 AHCY ACOX3 ARPP19 MT2A ECH1 NMT1 ACOX1 TMEM97 ARG2 MTHFD1 PEMT MAN1A1 DHRS7 ACP1 GSR IDH1 SLC35D1 CBR1 COMT CROT CYFIP2 PC ELOVL5
HALLMARK_XENOBIOTIC_METABOLISM	0.0178421	0.0611728	0.352488	-0.329119	-1.41393	118	PGD ACP2 GCLC ATP2A2 ALAS1 ETS2 CNDP2 TPST1 GART KYNU NQO1 IRF8 AKR1C3 MAN1A1 IL1R1 SLC35B1 ELOVL5 PTGR1 ABCC2 LPIN2 SLC6A6 LEAP2 FBP1 RETSAT NPC1 PSMB10 BPHL CA2

### Sheet: Column info
Pathway	Hallmark pathway
pval	p-value from gene set enrichment analysis
padj	adjusted p-value
log2err	log2 error
ES	Enrichment score
NES	Normalized enrichment score
size	Number of leading edge genes
leadingEdge	Ranked list of leading edge genes
