## Supplementary material for "Stable and robust Xi and Y transcriptomes drive cell-type-specific autosomal and Xa responses *in vivo* and *in vitro* in four human cell types": Table S11

### Sheet: Sheet1
Table S11. Deming regression and Pearson correlation stastistics between response to Xi vs. Chr Y of Hallmark functional pathways (restricted to leading edge genes).
	CD4+ T cell					Monocyte
pathway	Deming slope	Deming_lowCI	Deming_upCI	Pearson R	Pearson pval	Deming slope	Deming_lowCI	Deming_upCI	Pearson R	Pearson pval
HALLMARK_P53_PATHWAY	1.04549	0.820965	1.27001	0.818705	1.28e-24	1.51	0.61698	2.40302	0.7622	5.24e-11
HALLMARK_HEME_METABOLISM	1.24338	1.01309	1.47368	0.856412	3.13e-23	1.24338	0.90549	1.58127	0.747699	5.48e-13
HALLMARK_ESTROGEN_RESPONSE_LATE	0.888849	0.751221	1.02648	0.905505	1.26e-20	0.818281	0.626439	1.01012	0.759606	1.60e-10
HALLMARK_TNFA_SIGNALING_VIA_NFKB	0.744666	0.620536	0.868797	0.839336	3.32e-20	0.64885	0.460436	0.837263	0.566359	1.61e-08
HALLMARK_UV_RESPONSE_UP	0.908485	0.551116	1.26585	0.825668	1.42e-19	1.18091	-0.606102	2.96791	0.562975	1.40e-05
HALLMARK_HYPOXIA	0.919112	0.703237	1.13499	0.82317	4.02e-19	0.934879	0.539868	1.32989	0.632485	1.59e-08
HALLMARK_IL2_STAT5_SIGNALING	0.888488	0.652411	1.12456	0.81741	1.13e-18	1.01826	0.558249	1.47828	0.573622	7.24e-07
HALLMARK_APOPTOSIS	1.02976	0.79599	1.26353	0.826178	2.47e-16	1.15955	0.754661	1.56445	0.687919	4.70e-09
HALLMARK_ADIPOGENESIS	0.704416	0.495696	0.913136	0.656872	4.9e-14	1.02342	0.555385	1.49146	0.623908	1.00e-06
HALLMARK_MYOGENESIS	0.897076	0.625396	1.16876	0.792374	2.09e-13	1.35907	0.663432	2.0547	0.535829	3.06e-04
HALLMARK_ALLOGRAFT_REJECTION	1.05726	0.715954	1.39856	0.649787	8.73e-10	0.800291	0.498899	1.10168	0.665899	1.78e-07
HALLMARK_COMPLEMENT	0.729321	0.344071	1.11457	0.667794	9.08e-10	0.985472	0.530322	1.44062	0.621996	3.11e-07
HALLMARK_KRAS_SIGNALING_DN	0.958345	0.687358	1.22933	0.821944	2.53e-09	0.607926	-0.365415	1.58127	0.387922	6.11e-02
HALLMARK_CHOLESTEROL_HOMEOSTASIS	1.14616	0.767865	1.52445	0.77413	3.05e-08	0.836907	0.442134	1.23168	0.593192	2.75e-04
HALLMARK_INTERFERON_GAMMA_RESPONSE	0.477894	0.211517	0.74427	0.507869	3.2e-08	0.657276	0.424449	0.890104	0.514579	5.19e-06
HALLMARK_APICAL_JUNCTION	0.734289	0.229635	1.23894	0.609397	7.15e-08	0.761583	0.560505	0.96266	0.80677	1.90e-10
HALLMARK_IL6_JAK_STAT3_SIGNALING	0.711083	0.46476	0.957406	0.826518	6.46e-07	0.82855	0.6507	1.0064	0.716903	1.78e-03
HALLMARK_SPERMATOGENESIS	1.32713	0.588515	2.06575	0.815512	6.82e-07	0.550187	-0.032728	1.1331	0.514935	2.41e-02
HALLMARK_COAGULATION	0.8996	0.374149	1.42505	0.795412	1.2e-06	0.903131	0.148165	1.6581	0.826269	1.19e-06
HALLMARK_KRAS_SIGNALING_UP	1.47159	0.976701	1.96648	0.803036	2.32e-06	0.737803	0.526005	0.949601	0.782399	1.94e-11
HALLMARK_INFLAMMATORY_RESPONSE	1.17601	0.576871	1.77514	0.597963	1.44e-05	0.872924	0.621158	1.12469	0.682746	3.95e-11
HALLMARK_XENOBIOTIC_METABOLISM	0.497177	0.118035	0.876319	0.471211	4.38e-05	1.41585	0.516262	2.31545	0.693214	3.06e-05
HALLMARK_INTERFERON_ALPHA_RESPONSE	0.510754	0.187763	0.833746	0.474776	6.44e-05	0.747221	0.314423	1.18002	0.382244	6.16e-03
HALLMARK_MYC_TARGETS_V1	-0.847762	-1.35309	-0.342437	-0.341284	9.82e-05	3.41707	-0.995954	7.8301	0.0417931	7.06e-01
HALLMARK_APICAL_SURFACE	0.840405	0.500599	1.18021	0.832974	0.000115	0.846569	-0.354851	2.04799	0.706754	5.00e-02
HALLMARK_REACTIVE_OXYGEN_SPECIES_PATHWAY	0.94752	0.366414	1.52863	0.8368	0.00019	1.15856	0.748166	1.56896	0.75995	2.72e-06
HALLMARK_NOTCH_SIGNALING	1.34513	0.471265	2.21899	0.895186	0.000196	1.97278	0.0675193	3.87804	0.617043	5.74e-02
HALLMARK_EPITHELIAL_MESENCHYMAL_TRANSITION	0.679302	-0.162701	1.5213	0.57232	0.00118	0.783951	0.49326	1.07464	0.773466	3.36e-07
HALLMARK_UV_RESPONSE_DN	1.56344	0.290629	2.83625	0.581544	0.00183	1.0787	0.339039	1.81837	0.707986	1.47e-03
HALLMARK_MYC_TARGETS_V2	1.69855	0.675677	2.72143	0.421648	0.00542	2.42206	-0.158075	5.00219	0.224679	2.01e-01
HALLMARK_PI3K_AKT_MTOR_SIGNALING	-0.918761	-1.70337	-0.134149	-0.391173	0.00545	1.69106	-4.02105	7.40317	0.0194586	9.03e-01
HALLMARK_DNA_REPAIR	-0.413837	-0.741357	-0.0863178	-0.275052	0.0113	1.0144	-0.173927	2.20272	0.173144	2.11e-01
HALLMARK_FATTY_ACID_METABOLISM	0.0129616	-0.390601	0.416524	0.269624	0.022	0.711144	0.377874	1.04441	0.556372	5.77e-06
HALLMARK_TGF_BETA_SIGNALING	0.699684	-0.944593	2.34396	0.45573	0.0252	0.561618	0.044602	1.07863	0.536133	1.22e-02
HALLMARK_E2F_TARGETS	1.87226	-0.317046	4.06157	0.214373	0.0331	0.979053	0.515311	1.4428	0.409143	1.29e-03
HALLMARK_ESTROGEN_RESPONSE_EARLY	1.71628	-15.1338	18.5664	0.301595	0.0352	0.989977	0.633691	1.34626	0.630928	2.60e-06
HALLMARK_WNT_BETA_CATENIN_SIGNALING	2.31928	-3.72166	8.36021	0.543623	0.0548	0.233078	-0.13061	0.596766	0.136328	6.42e-01
HALLMARK_G2M_CHECKPOINT	0.494755	-1.32296	2.31247	0.232405	0.0668	0.984367	0.664048	1.30469	0.606364	1.31e-08
HALLMARK_OXIDATIVE_PHOSPHORYLATION	-0.939559	-2.04069	0.161572	-0.160146	0.0806	2.27395	0.930088	3.61781	0.259235	8.85e-03
HALLMARK_MTORC1_SIGNALING	-0.289422	-0.855559	0.276715	0.162371	0.118	0.681726	0.312135	1.05132	0.480308	1.49e-05
HALLMARK_GLYCOLYSIS	-2.01936	-6.65878	2.62005	0.153922	0.249	1.11088	0.706989	1.51478	0.626409	6.79e-07
HALLMARK_UNFOLDED_PROTEIN_RESPONSE	-4.07488	-11.1968	3.04707	-0.0953765	0.432	1.58916	-0.00832113	3.18664	0.153959	2.81e-01
HALLMARK_PROTEIN_SECRETION	0.111209	-0.571484	0.793902	0.126898	0.435	1.04372	0.360149	1.72729	0.287023	6.20e-02
HALLMARK_MITOTIC_SPINDLE	-0.971095	-2.91251	0.970325	0.0714376	0.532	1.26532	0.692058	1.83858	0.454082	2.37e-04
HALLMARK_PEROXISOME	0.192682	-0.278388	0.663752	0.0845807	0.581	1.22405	0.293224	2.15488	0.29467	1.02e-01
HALLMARK_BILE_ACID_METABOLISM	0.0223454	-4.7811	4.82579	0.0777832	0.667	1.81627	-1.15249	4.78503	0.024417	9.14e-01
HALLMARK_ANDROGEN_RESPONSE	0.611187	-2.75335	3.97572	-0.08487	0.68	0.784396	0.214894	1.3539	0.388422	1.21e-02
HALLMARK_ANGIOGENESIS	NA	NA	NA	NA	NA	1.5652	0.696888	2.43351	0.891	5.40e-04

### Sheet: Column info
pathway	Hallmark pathway
Deming slope	Deming slope
Deming_lowCI	lower 95% confidence interval for Deming regression
Deming_upCI	upper 95% confidence interval for Deming regression
Pearson R	Pearson correlation coefficient
Pearson pval	p-value for Pearson correlation
